# Peyer’s Patch B cells undergo cell death via neutrophil-released toxic DNA following sterile tissue injury

**DOI:** 10.1101/2022.11.09.515763

**Authors:** Ali A Tuz, Alexander Beer, Markus Gallert, Dimitris Ttoouli, Susmita Ghosh, Sai P Sata, Andreas Kraus, Franziska Zwirnlein, Viola Kaygusuz, Vivian Lakovic, Altea Qefalia, Medina Antler, Sebastian Korste, Britta Kaltwasser, Hossam Abdelrahman, Ayan Mohamud-Yusuf, Chen Wang, Lars Haeusler, Smiths Lueong, Martin Stenzel, Benedikt Frank, Martin Köhrmann, Jens Siveke, Matthias Totzeck, Daniel Hoffmann, Anika Grüneboom, Nina Hagemann, Anja Hasenberg, Albert Sickmann, Jianxu Chen, Dirk M Hermann, Matthias Gunzer, Vikramjeet Singh

## Abstract

Lymphocyte contraction (LC) in central immune organs is a concomitant of sterile tissue injury, for example after stroke. Intestinal Peyer’s patches (PP) harbor large numbers of B cells, but how sterile tissue injury leads to LC in PP has not been explored. We observed rapid and macroscopically evident shrinkage of PP after stroke and myocardial infarction. Light-sheet fluorescence microscopy and flow cytometry revealed a strong reduction in the number of PP-resident B cells. Mechanistically, tissue injury triggered the activation of neutrophils that released B cell-toxic neutrophil extracellular traps (NETs) decorated with citrullinated histone-H3. Antibody-mediated or genetically induced neutrophil-loss, NETs-degradation or blockade of their generation completely reversed B cell loss and preserved the tissue architecture of PP. We also found NET-like elements in human post-stroke plasma. Hence, we propose that targeting NET-generation or -function counteracts post-injury B cell contraction in PP and thereby maintains immune homeostasis at mucosal barriers.

**In brief:** High numbers of B cells reside in the intestinal Peyer’s patches. Tuz et al. revealed that in response to sterile tissue injury, activated neutrophils release histone-decorated DNA into the circulation which induces B cell death. The loss of B cells results in the shrinkage of Peyer’s patches and reduced amounts of secretory IgA.

**Highlights:**

- Stroke and myocardial infarction induce the melting of Peyer’s patch
- Light-sheet microscopy and cytometry revealed B cell loss in Peyer’s patch
- Post-injury activated neutrophils release NETs and trigger B cell death
- Inhibition of NETs rescues B cell loss and degeneration of Peyer’s patch
