## Supplementary material for "Peyer’s Patch B cells undergo cell death via neutrophil-released toxic DNA following sterile tissue injury": Table S2

### Sheet: Downregulated genes
"ENSEMBL Gene"	Gene Symbol	Sample1	Sample2	Sample3	Sample4	Sample5	Sample6	Sample7	Sample8	Sample9	Sample10	Sample11	Sample12	p-value	BH-adj q-value	log2FC	log2FC SE	Mean Expression	Expression Variance	Technical Variance	Corrected Variance
ENSMUSG00000000605	Clcn4	32.86	33.4319	34.4328	30.5096	30.9156	29.387	30.9758	29.1281	25.4232	25.9124	16.2182	26.3687	0.021014	0.893576	-0.35162	0.152366	10.0836	0.0925091	0.00386671	0.0608023
ENSMUSG00000002147	Stat6	81.4502	80.5654	114.484	93.0415	97.0995	105.304	73.1305	88.5849	64.0915	85.0008	57.8025	91.4802	0.0260644	0.918269	-0.345926	0.155455	9.60758	0.0811872	0.00305787	0.0503485
ENSMUSG00000002396	Ocel1	17.9694	19.4063	22.2203	21.1522	22.0458	20.9003	17.0028	15.8447	20.3296	13.2036	5.10487	17.6531	0.0477212	0.973277	-0.600269	0.30319	9.03264	0.348972	0.0260665	0.249706
ENSMUSG00000002565	Scin	25.5331	11.5281	5.95698	5.37427	6.49595	5.55969	7.14106	5.78008	2.80566	2.6403	3.04117	4.93611	0.0191733	0.890535	-1.04372	0.445626	8.14163	0.838685	0.0101682	0.585579
ENSMUSG00000002603	Tgfb1	245.959	261.609	282.674	277.483	228.196	214.729	215.353	230.248	174.734	255.355	140.712	235.44	0.0359634	0.965184	-0.31557	0.150462	11.0337	0.0889014	0.00443864	0.0634776
ENSMUSG00000002661	Alkbh7	8.40641	11.1323	5.84569	10.7932	4.76306	3.32891	5.36749	4.49825	4.25722	3.89019	2.1588	4.64978	0.0251981	0.906196	-0.772198	0.344985	5.69937	0.48721	0.0421434	0.3149
ENSMUSG00000002885	Adgre5	129.979	152.915	181.018	188.033	129.377	158.044	122.907	133.771	125.594	124.26	120.433	110.169	0.0222197	0.893576	-0.349301	0.15276	11.9827	0.0629477	0.00253451	0.0301047
ENSMUSG00000003348	Mob3a	90.0272	109.267	101.474	119.568	104.961	72.2056	81.8638	87.2779	80.6269	82.6596	38.9012	83.639	0.0373729	0.973277	-0.451954	0.217112	9.03693	0.184265	0.00583488	0.135578
ENSMUSG00000003420	Fcgrt	24.1272	32.6885	29.4228	22.3474	26.6441	19.877	22.7659	19.8126	17.5259	19.8751	11.2281	21.8244	0.0115191	0.814254	-0.488347	0.193286	8.42215	0.166931	0.00737579	0.104703
ENSMUSG00000004270	Lpcat3	44.9534	42.8764	25.8585	36.4759	30.1548	30.468	28.5358	25.9318	22.3236	31.9488	24.2299	32.0837	0.0456799	0.973277	-0.359379	0.179839	8.23927	0.101075	0.0106663	0.0617698
ENSMUSG00000004815	Dgkq	23.0479	32.0251	18.2949	27.8669	22.3409	22.477	22.0845	20.7033	16.6047	19.5591	15.1757	21.0831	0.0295529	0.927337	-0.340876	0.15665	10.7315	0.0935059	0.0111034	0.0568942
ENSMUSG00000005364	Il5ra	6.02025	9.71687	9.78039	6.22785	8.73675	8.37311	6.40171	6.30219	7.38996	6.57992	3.92381	7.05733	0.0382144	0.973277	-0.387414	0.186926	8.06528	0.136228	0.00893885	0.0958856
ENSMUSG00000005540	Fcer2a	199.394	272.227	308.963	278.608	286.753	318.367	224.842	217.696	176.818	217.976	48.5758	233.908	0.0497583	0.973277	-0.736474	0.375362	11.6096	0.53219	0.000578179	0.422113
ENSMUSG00000005980	Dnase1	27.0502	30.5305	8.38235	7.78319	17.8945	7.59348	7.70302	7.73148	6.20255	5.30731	6.42619	9.83601	0.0137047	0.816486	-0.996074	0.404101	7.0435	0.715948	0.0149675	0.474926
ENSMUSG00000006390	Elovl1	28.6335	23.4433	26.1883	28.5338	24.6976	24.2523	24.1307	19.8449	18.2225	20.1356	9.39763	24.5871	0.021911	0.893576	-0.496391	0.216584	8.56646	0.195134	0.0106955	0.13003
ENSMUSG00000006850	Tmco6	18.9931	25.8332	20.5603	16.9753	18.9174	12.8031	14.2304	13.2012	14.7028	15.9136	11.8421	14.0074	0.0245607	0.896894	-0.436463	0.194135	7.625	0.121122	0.0136178	0.0624664
ENSMUSG00000007987	Ift22	15.9448	13.6543	8.77275	15.6379	16.7984	10.9989	6.50678	9.07146	14.6583	9.55179	8.34054	9.76935	0.0220476	0.893576	-0.527893	0.230567	6.50685	0.206915	0.0304539	0.113551
ENSMUSG00000009647	Mcu	24.6253	21.6243	13.9758	16.0376	14.9247	13.0315	17.6602	13.5214	13.3936	10.6212	9.79855	13.2344	0.0415697	0.973277	-0.413151	0.202744	8.30874	0.158657	0.00572223	0.117593
ENSMUSG00000011831	Evi5	19.7581	15.4719	15.711	12.3731	13.6939	14.9293	10.1923	13.9333	7.75261	10.1268	14.2492	11.9225	0.0227603	0.893576	-0.463363	0.203458	7.53977	0.128963	0.022642	0.0548063
ENSMUSG00000013465	Nelfb	45.2731	57.9991	54.141	46.8418	44.7228	42.6118	42.7189	30.5239	36.63	44.3619	32.7044	39.7189	0.0229612	0.893576	-0.39063	0.171775	8.57216	0.0799536	0.00781707	0.0343542
ENSMUSG00000014039	Prdm15	35.5895	25.1313	36.1391	32.7328	25.9171	32.7863	19.1224	23.3863	23.1959	27.0481	13.6371	26.1341	0.00219979	0.485768	-0.543718	0.177579	8.74046	0.166609	0.0162263	0.078355
ENSMUSG00000014773	Dll1	4.81417	4.332	3.09069	3.28552	4.33142	3.15257	2.16926	1.76531	1.18932	1.91431	4.04249	3.58442	0.00743352	0.693079	-0.75945	0.283719	4.88234	0.370376	0.0719722	0.162411
ENSMUSG00000015189	Casd1	38.9985	31.3843	34.8932	33.8198	30.2764	25.0456	30.0578	26.7448	28.3908	25.1741	16.2121	24.181	0.0366112	0.973277	-0.407328	0.194887	7.51191	0.119279	0.0117008	0.0697308
ENSMUSG00000015668	Pdzd11	11.6055	13.4152	7.85498	9.60008	12.1152	8.29723	8.244	7.47442	8.46808	8.38448	4.7632	7.43821	0.0121837	0.816486	-0.50142	0.200026	7.42285	0.166013	0.015527	0.0916606
ENSMUSG00000015672	Mrpl32	15.183	23.5165	16.2616	9.94287	16.8818	10.5269	13.1239	8.97206	13.4173	12.1335	7.55888	8.2742	0.0349103	0.958319	-0.527165	0.249913	8.7064	0.246128	0.0203243	0.167045
ENSMUSG00000016477	E2f3	12.5573	9.6739	8.37921	8.52169	10.1812	6.65551	6.66434	7.38171	8.13959	7.35644	3.83642	8.14741	0.0379057	0.973277	-0.454327	0.218861	9.30674	0.186931	0.03839	0.10531
ENSMUSG00000016498	Pdcd1lg2	7.0403	6.81508	10.5659	7.90283	6.48538	5.65781	7.08533	4.68378	5.48782	4.97456	2.30256	5.84829	0.022373	0.893576	-0.608906	0.266599	7.34391	0.29496	0.0139461	0.19928
ENSMUSG00000017929	B4galt5	81.1218	66.5805	63.3473	77.0377	53.3702	51.0159	40.4734	49.7897	49.979	49.6387	32.817	48.0784	0.00363291	0.579476	-0.562662	0.193462	7.65828	0.147147	0.0136336	0.0532518
ENSMUSG00000018171	Vmp1	115.153	84.2127	51.2668	75.9375	55.4843	55.7728	74.4624	48.0756	47.2687	47.0952	24.078	61.9587	0.0497438	0.973277	-0.57491	0.292999	8.75875	0.324274	0.00867381	0.248871
ENSMUSG00000018433	Nol11	25.2233	27.8105	25.6404	26.7199	19.4059	18.7014	19.0706	19.866	20.307	20.947	15.6285	18.0902	0.0331073	0.95142	-0.333003	0.156282	9.92822	0.0779913	0.00632109	0.046202
ENSMUSG00000019087	Atp6ap1	75.5205	61.6544	56.4455	55.6591	55.9681	47.4027	58.3328	42.3579	46.5893	45.3992	36.1981	56.3408	0.0488523	0.973277	-0.331739	0.168406	9.12043	0.0855767	0.0112165	0.0499026
ENSMUSG00000019792	Trmt11	12.91	15.5799	12.8132	13.611	12.5348	12.0092	11.3475	9.51957	10.0689	10.2968	7.60823	10.0044	0.0131825	0.816486	-0.45078	0.181854	8.17391	0.0853518	0.0115721	0.021354
ENSMUSG00000020183	Cpm	62.8746	88.4007	76.4835	70.7883	67.9507	53.628	66.0771	50.5997	46.2077	47.053	57.1806	55.8165	0.01033	0.773952	-0.387268	0.151006	10.3956	0.0913159	0.00464923	0.0508053
ENSMUSG00000020258	Glyctk	9.54879	5.95182	2.4315	3.19956	2.76598	3.56141	3.34304	2.37827	1.93262	2.23976	1.90583	2.49221	0.015191	0.831509	-0.799405	0.329272	5.09564	0.469978	0.047603	0.277658
ENSMUSG00000020888	Dvl2	18.7185	22.9715	19.8336	19.0045	14.548	18.8278	16.26	19.9334	15.6543	15.0413	9.33013	15.02	0.0462232	0.973277	-0.355612	0.178399	8.55206	0.121288	0.00669283	0.0887859
ENSMUSG00000021236	Entpd5	34.4592	36.7723	27.4762	27.7771	31.9328	28.2464	31.2885	27.4625	22.5521	24.0342	19.8602	26.9024	0.0414212	0.973277	-0.311118	0.152562	10.7239	0.0703899	0.00729749	0.0410931
ENSMUSG00000021252	Erg28	24.4884	19.4636	16.8593	18.2885	23.4336	13.9935	15.7652	15.3632	17.4588	17.5283	9.97605	11.5487	0.0320101	0.939667	-0.437901	0.204218	7.24982	0.155622	0.0161815	0.097475
ENSMUSG00000021411	Pxdc1	108.802	173.225	175.563	134.651	121.383	104.413	103.299	102.008	85.3814	93.0021	50.6534	72.3448	0.00106209	0.431244	-0.712204	0.217564	11.7175	0.267429	0.00423897	0.137763
ENSMUSG00000021420	Fars2	32.0379	32.8942	29.2204	31.0838	30.1813	30.4864	18.9071	24.0539	26.4504	28.0907	19.9832	26.575	0.0286669	0.927158	-0.403249	0.184297	8.15674	0.0728975	0.0139126	0.0174916
ENSMUSG00000021624	Cd180	113.412	137.374	129.953	109.738	118.816	123.359	91.327	120.316	101.026	91.4392	62.1314	83.3242	0.00209835	0.480217	-0.458296	0.148993	10.2776	0.115528	0.00214618	0.0619245
ENSMUSG00000021749	Oit1	10.0484	15.6878	3.36826	3.20292	7.38588	2.6538	6.72392	3.02623	1.90387	2.04888	1.55452	2.67772	0.0337847	0.958319	-1.11661	0.526051	5.72735	1.09476	0.0359298	0.79426
ENSMUSG00000021916	Glt8d1	11.1349	6.44393	6.73817	11.3247	12.629	12.6268	7.57224	8.10286	6.34623	7.63967	3.84949	8.729	0.0313838	0.934278	-0.534449	0.24833	7.27613	0.246086	0.0479194	0.137084
ENSMUSG00000022244	Amacr	5.42721	3.53333	4.7312	3.77613	5.29036	2.98424	4.89249	2.16404	3.67437	2.69333	1.37245	3.03651	0.0405764	0.973277	-0.613735	0.2997	6.46731	0.347692	0.0766954	0.192765
ENSMUSG00000022335	Zfat	5.30988	5.08094	4.85598	5.13185	5.04167	3.22996	3.46015	4.05325	4.47294	3.81833	2.29975	3.94597	0.0346617	0.958319	-0.397493	0.188181	7.99492	0.13967	0.00803025	0.0982064
ENSMUSG00000022351	Sqle	10.8728	17.6973	6.40699	7.69692	14.5327	4.2569	5.77627	5.46966	6.42648	4.7427	5.52356	5.00712	0.0223757	0.893576	-0.753151	0.329761	8.34624	0.451272	0.00835949	0.317868
ENSMUSG00000022463	Srebf2	112.474	170.058	116.307	132.997	145.439	71.5939	91.4619	88.4553	94.7591	82.9151	85.9059	85.2195	0.0137215	0.816486	-0.466165	0.189154	11.7226	0.156846	0.0013219	0.106016
ENSMUSG00000022528	Hes1	22.477	22.5577	22.0424	20.2959	13.5262	7.80691	10.066	12.5187	12.6444	11.1953	4.50248	10.1065	0.0154951	0.831509	-0.835211	0.345044	6.31769	0.514945	0.02081	0.336356
ENSMUSG00000022551	Cyc1	58.3992	54.9378	34.3517	47.4007	52.7872	27.4438	39.0884	31.4789	38.1103	32.3244	30.3755	30.0824	0.0307043	0.934278	-0.430042	0.199012	8.58009	0.158453	0.00719149	0.111626
ENSMUSG00000022682	Rrn3	20.1284	25.4676	19.6914	16.4752	18.37	15.3848	16.784	15.9119	14.4141	16.0762	16.8791	12.6556	0.0475945	0.973277	-0.315854	0.159444	9.35185	0.0756	0.00468878	0.0485421
ENSMUSG00000022884	Eif4a2	972.705	987.091	574.583	576.463	625.031	508.638	563.232	513.706	524.235	459.442	408.01	443.045	0.00683111	0.686189	-0.522337	0.193103	12.5449	0.176107	0.00045841	0.111408
ENSMUSG00000022898	Vps26c	18.9319	29.3446	22.7979	33.0999	22.1066	20.417	21.3558	18.1626	19.961	21.0524	13.2776	18.3868	0.0494529	0.973277	-0.397116	0.202129	7.60114	0.123372	0.0225413	0.0658577
ENSMUSG00000022978	Mis18a	15.1132	17.7148	15.4797	15.4698	17.3304	10.666	12.9229	12.0607	13.6301	11.5051	10.4118	10.8582	0.0458995	0.973277	-0.363871	0.182271	8.12837	0.0866028	0.0111124	0.04443
ENSMUSG00000023068	Nus1	16.5042	21.1519	16.2131	14.7222	16.6715	11.3653	13.0095	12.1049	13.1211	14.7117	10.8561	10.1952	0.0228395	0.893576	-0.381838	0.167759	9.25708	0.105543	0.0119676	0.0603896
ENSMUSG00000024069	Slc30a6	15.0096	13.9378	10.2793	13.2953	12.9762	12.322	7.97727	10.1638	7.11201	9.13937	11.2242	13.0409	0.0371045	0.973277	-0.446382	0.214132	6.98858	0.110907	0.0219328	0.0402883
ENSMUSG00000024145	Pigf	9.57757	11.0875	10.0941	7.40939	11.3999	6.59208	7.5893	7.22252	8.42497	5.64885	6.00573	6.66618	0.0479077	0.973277	-0.434887	0.219841	6.85725	0.127831	0.0258036	0.0580724
ENSMUSG00000024925	Rnaseh2c	61.0525	60.3938	48.749	56.304	50.896	34.6154	51.4264	41.9812	45.6344	39.038	20.6097	34.0102	0.0452584	0.973277	-0.475791	0.237629	8.76832	0.215742	0.0112179	0.158185
ENSMUSG00000025161	Slc16a3	6.4603	7.47183	4.07031	8.05803	3.47064	2.59914	4.7658	2.71296	4.13885	1.31173	2.2998	3.0149	0.0336728	0.958319	-0.821713	0.386876	5.74725	0.592348	0.0911038	0.357916
ENSMUSG00000025384	Faap100	19.4829	18.7591	30.9588	23.9614	25.6266	27.7495	12.8359	23.9839	21.0709	20.3773	11.2243	18.6337	0.022781	0.893576	-0.481154	0.211303	8.64822	0.184908	0.0135406	0.120406
ENSMUSG00000025402	Nab2	25.8149	22.5886	32.9423	28.7184	28.7185	20.3036	23.0822	19.8296	17.8915	22.124	18.354	19.5036	0.0200592	0.893576	-0.397609	0.170997	8.93611	0.0867243	0.0117586	0.0362104
ENSMUSG00000025757	Hspa4l	10.1486	7.31091	5.58181	9.58914	7.08901	5.8255	4.70372	6.43265	3.40903	5.84919	7.91897	4.94836	0.0349409	0.958319	-0.476304	0.225839	7.66717	0.200972	0.0222385	0.130771
ENSMUSG00000025978	Rftn2	11.5833	12.1786	13.2835	10.4603	8.07121	6.97359	12.0774	7.84428	6.09249	6.77675	5.42105	7.97292	0.0462979	0.973277	-0.461948	0.231824	8.15384	0.204769	0.0131363	0.148091
ENSMUSG00000026080	Chst10	13.9863	16.3595	15.3454	12.5342	11.7809	7.09096	8.81567	8.90109	10.1719	7.67326	7.76193	7.11933	0.00499975	0.621209	-0.583105	0.207729	9.02899	0.210416	0.0122862	0.117168
ENSMUSG00000026094	Stk17b	174.24	232.622	202.279	186.068	155.023	106.642	145.366	141.054	115.454	125.427	112.432	88.0374	0.010123	0.773952	-0.528215	0.205403	12.3058	0.191159	0.00155837	0.125013
ENSMUSG00000026097	Ormdl1	11.5215	12.8159	10.9137	10.0155	8.99261	6.82795	9.54662	9.23933	7.96985	6.01768	5.37187	5.72384	0.0186616	0.877733	-0.498247	0.21182	8.4768	0.19007	0.00809825	0.126504
ENSMUSG00000026415	Fcamr	11.3607	5.99345	5.07299	8.56679	10.2488	8.94934	3.83539	4.22025	4.3438	5.60235	4.10007	8.21097	0.00258644	0.55179	-0.736073	0.244296	7.54034	0.31053	0.0116751	0.167366
ENSMUSG00000026594	Ralgps2	376.744	479.359	437.237	412.009	424.508	351.252	309.876	337.141	347.621	330.091	154.08	340.18	0.0143171	0.816881	-0.502127	0.205016	13.8411	0.183395	0.00178442	0.12431
ENSMUSG00000026600	Soat1	140.587	120.918	139.385	128.41	102.23	89.6446	124.186	98.6251	103.049	82.5179	50.4212	94.8206	0.0465561	0.973277	-0.434955	0.218536	10.1339	0.181845	0.00607285	0.137201
ENSMUSG00000026616	Cr2	211.932	249.12	291.508	294.221	237.624	264.031	172.674	212.697	179.726	169.299	47.131	168.794	0.0120827	0.816486	-0.850222	0.338771	11.4703	0.510147	0.00181776	0.342481
ENSMUSG00000026623	Lpgat1	124.005	112.019	101.238	79.7813	82.6732	74.1473	81.5135	83.2096	63.1031	71.6496	66.5797	76.7056	0.0143787	0.816881	-0.377141	0.154082	9.75975	0.0951886	0.0029678	0.0590691
ENSMUSG00000027286	Lrrc57	12.3801	15.4553	10.7069	13.3537	12.9222	8.87242	11.1915	10.5717	8.4156	9.84484	5.65765	8.65243	0.0169747	0.856667	-0.462755	0.193844	8.29692	0.160881	0.0208731	0.0918531
ENSMUSG00000027329	Spef1	1.80959	1.43175	1.94834	2.78004	4.38019	2.36632	1.5745	1.25903	1.31903	1.72883	1.44839	2.07126	0.0227163	0.893576	-0.577839	0.253641	6.21391	0.255289	0.0559228	0.124726
ENSMUSG00000027361	Gabpb1	40.6753	46.9967	40.2072	38.0069	41.5212	30.7693	32.8542	30.3627	26.0416	28.6911	24.9286	27.846	0.00283392	0.574878	-0.486614	0.163009	10.1059	0.0997183	0.0140983	0.0245538
ENSMUSG00000027398	Il1b	8.68591	7.74378	5.28729	3.15355	4.66241	3.5317	3.85851	3.68097	1.33418	3.71472	1.52801	5.03324	0.0303002	0.930215	-0.856958	0.395614	5.1407	0.627132	0.101914	0.367618
ENSMUSG00000027722	Spata5	40.5437	44.1527	42.626	37.0787	38.2875	34.6804	31.0838	35.1045	24.4333	27.8849	38.7235	25.8635	0.027035	0.923013	-0.416484	0.188368	7.7636	0.087269	0.0102328	0.0337254
ENSMUSG00000027863	Cd2	87.5147	119.096	108.449	101.725	90.5509	72.0768	87.391	73.6387	75.8751	74.8702	56.5074	73.0152	0.00677899	0.686189	-0.403506	0.149032	10.2082	0.102081	0.00172881	0.0617147
ENSMUSG00000028191	Bcl10	57.8914	56.5509	53.3805	58.773	52.971	38.7934	43.0316	46.0845	45.2913	43.1467	38.9426	42.8171	0.0464293	0.973277	-0.296352	0.148811	10.5834	0.0578832	0.00352298	0.0338011
ENSMUSG00000028229	Rmdn1	21.8851	22.0091	21.8003	21.5131	18.6362	17.944	19.5355	22.0392	12.3949	16.0923	13.8869	15.2448	0.0438011	0.973277	-0.356741	0.176956	8.49476	0.0909728	0.0120636	0.0498273
ENSMUSG00000028252	Ccnc	24.9739	31.896	21.2149	16.8512	18.1275	16.1913	16.787	15.1048	20.4886	16.6712	14.6509	15.5856	0.04911	0.973277	-0.360125	0.183024	8.6876	0.124436	0.0214159	0.0765566
ENSMUSG00000028318	Polr1e	20.8335	18.981	18.1278	17.8952	21.8846	18.9225	15.6226	14.8708	15.5551	17.0565	11.01	18.8523	0.0459729	0.973277	-0.356825	0.178802	8.36252	0.0725873	0.0118328	0.029816
ENSMUSG00000028331	Trmo	12.0289	16.871	12.7246	11.6215	13.6758	8.64919	10.0802	10.4574	9.77137	10.7294	7.54879	9.87226	0.0428891	0.973277	-0.363859	0.179702	8.09429	0.106351	0.00762785	0.0696402
ENSMUSG00000028381	Ugcg	56.707	52.3896	45.8614	46.8038	32.8487	33.3817	38.9067	39.9489	35.7362	37.2378	30.1652	30.2214	0.0458005	0.973277	-0.334465	0.167465	8.86785	0.10422	0.00735766	0.0737246
ENSMUSG00000028517	Plpp3	3.95624	4.76513	4.18613	3.4668	3.40103	2.81442	2.18014	2.11061	1.149	2.82511	1.60751	3.51817	0.00144111	0.443393	-0.832461	0.261264	7.25119	0.375158	0.0171697	0.187606
ENSMUSG00000028673	Fuca1	116.419	86.9025	109.516	102.471	91.4543	119.064	85.2478	97.3958	77.6066	83.93	68.1097	89.734	0.0312544	0.934278	-0.343555	0.15951	9.4128	0.0599843	0.00528839	0.0252853
ENSMUSG00000028688	Toe1	24.052	26.4395	15.0974	28.1621	24.1303	21.8671	17.9595	19.8027	18.6386	17.4384	14.2067	16.0863	0.025505	0.906869	-0.423878	0.189768	7.97116	0.1121	0.0162275	0.0531806
ENSMUSG00000029038	Ssu72	67.9904	74.2524	56.0021	60.2963	56.9049	41.4392	59.4562	44.4083	48.6559	47.6654	31.2319	47.4306	0.0426195	0.973277	-0.371414	0.183195	10.2435	0.129151	0.00272511	0.0979566
ENSMUSG00000029207	Apbb2	4.70885	3.06037	1.55304	2.53057	2.49035	2.00675	1.80453	1.84079	1.07694	1.51384	1.82359	2.29407	0.0235446	0.896894	-0.614543	0.271384	6.06293	0.300811	0.0799487	0.137644
ENSMUSG00000029221	Slc30a9	76.7907	47.8089	58.563	67.6148	42.9571	52.1244	44.714	52.6776	38.5715	45.7747	43.1232	48.6315	0.0340205	0.958319	-0.326637	0.154086	11.3652	0.0887708	0.00790847	0.057732
ENSMUSG00000029254	Stap1	111.906	121.478	127.453	123.839	133.112	146.654	93.4962	129.608	104.926	115.785	69.1726	97.7937	0.0175833	0.857832	-0.357198	0.150445	11.8191	0.0862717	0.00186793	0.0547537
ENSMUSG00000029270	Dipk1a	32.6158	42.8304	37.5786	37.2037	34.6212	31.7984	28.0596	31.0336	19.3767	28.4126	29.4091	26.5522	0.0126862	0.816486	-0.438919	0.176099	8.61811	0.0918416	0.0129927	0.0302383
ENSMUSG00000029314	Gpat3	11.1759	15.6472	6.68675	6.35374	7.15084	2.7821	7.56116	3.50267	4.41289	3.37836	4.00948	3.3672	0.0449744	0.973277	-0.807788	0.402908	8.09165	0.620692	0.0397271	0.447278
ENSMUSG00000029338	Antxr2	11.7174	8.87905	9.49445	8.88286	9.79547	6.2145	5.87797	8.17725	5.74711	6.21813	6.37981	5.79113	0.00465325	0.610109	-0.521843	0.18439	8.463	0.140535	0.0196194	0.0532726
ENSMUSG00000029552	Tes	33.1989	41.1355	30.2171	27.0529	23.9024	18.2541	27.1182	24.5669	20.8224	20.2556	16.1063	18.7477	0.0425427	0.973277	-0.430799	0.212408	9.96596	0.173661	0.00571098	0.12964
ENSMUSG00000029657	Hsph1	54.528	45.8164	101.005	78.2468	44.7797	28.8248	31.0881	45.7279	37.1452	30.8776	18.5861	31.8501	0.0123565	0.816486	-0.808057	0.322991	8.72198	0.462597	0.00795328	0.305016
ENSMUSG00000029722	Agfg2	5.77264	5.02744	4.947	3.54515	7.03559	4.89566	3.6788	4.02248	4.34857	4.59336	2.20817	4.76864	0.0465688	0.973277	-0.426375	0.214237	6.91674	0.174756	0.0187996	0.118893
ENSMUSG00000030861	Acadsb	10.6154	11.9682	11.4094	12.3951	18.5523	9.99646	9.35776	7.34019	6.52966	6.24423	2.96002	7.57618	0.00040976	0.245602	-0.972169	0.275112	6.14777	0.453055	0.0882552	0.126571
ENSMUSG00000030870	Ubfd1	70.8889	72.5853	59.4348	70.4133	60.3305	43.1971	45.9752	42.7284	56.0884	57.964	45.607	49.7092	0.0273293	0.923013	-0.335755	0.152147	11.476	0.0906345	0.00563202	0.0602466
ENSMUSG00000031156	Slc35a2	7.82668	8.66844	6.83953	6.31322	11.4861	4.76548	5.67352	6.39399	4.86394	4.21314	3.95922	7.79323	0.0431233	0.973277	-0.481513	0.238076	6.71192	0.214473	0.0468029	0.119561
ENSMUSG00000031328	Flna	114.33	153.278	136.289	131.905	124.198	104.059	94.4763	110.692	101.466	117.322	76.4953	96.1697	0.0102252	0.773952	-0.37903	0.147591	10.3085	0.0849081	0.00108887	0.0492108
ENSMUSG00000031585	Gtf2e2	38.1518	35.4437	31.9558	31.067	30.5206	22.0612	25.8543	26.9392	26.6164	21.5216	21.7283	19.3378	0.0254083	0.906869	-0.431301	0.192964	7.56211	0.111745	0.0107171	0.0563967
ENSMUSG00000031604	Msmo1	21.9598	35.7529	13.722	16.3925	24.5396	10.2025	10.2299	10.0353	11.7276	8.94314	7.82496	9.88463	0.000691237	0.358499	-0.967875	0.285254	8.13757	0.477404	0.0142583	0.229851
ENSMUSG00000031703	Itfg1	21.4837	21.6152	18.4475	16.6737	16.0426	10.0791	14.4677	14.3555	13.9493	12.6314	11.7203	11.5872	0.0476932	0.973277	-0.378994	0.191402	9.71321	0.139087	0.00265879	0.107246
ENSMUSG00000031725	Ces1f	20.9003	16.4024	7.69167	11.0979	18.0452	11.9563	13.9407	6.34067	8.85505	6.88286	9.31568	10.0702	0.0198166	0.893576	-0.630559	0.270649	6.23775	0.308213	0.0482368	0.171516
ENSMUSG00000031861	Lpar2	4.15794	4.26363	6.05355	3.75858	3.65748	4.35685	3.15362	3.34841	2.66663	3.49055	4.00126	3.86609	0.0462007	0.973277	-0.354758	0.177953	8.62275	0.0852721	0.0150276	0.0410156
ENSMUSG00000031906	Smpd3	4.13209	4.72037	2.81324	3.20169	3.54838	2.92485	2.56655	3.09824	2.13496	2.19455	2.01288	3.54033	0.0133964	0.816486	-0.471442	0.190631	7.66081	0.154076	0.0104327	0.0923734
ENSMUSG00000031974	Abcb10	8.53018	10.9726	8.26811	7.85892	7.91994	6.401	8.52182	6.37906	7.04467	6.06575	5.36747	6.34777	0.0376072	0.973277	-0.335792	0.161508	9.11537	0.0922833	0.00433341	0.0633513
ENSMUSG00000032193	Ldlr	8.5988	22.2301	4.06288	8.55541	16.3617	2.9026	2.99714	2.77966	2.84579	2.41333	2.87743	3.41236	0.0011985	0.443393	-1.5296	0.472209	7.99876	1.24622	0.00817665	0.660766
ENSMUSG00000032571	Pik3r4	32.8819	34.4765	35.4224	38.5968	32.0099	26.4444	29.4179	27.803	29.6408	26.631	17.0324	29.3545	0.0309242	0.934278	-0.351114	0.1627	9.29653	0.100355	0.00732763	0.0660788
ENSMUSG00000032883	Acsl3	6.4448	18.0381	15.5961	15.3033	16.6564	9.47778	6.24637	8.18424	9.79465	6.43898	12.4967	7.56227	0.0213178	0.893576	-0.659999	0.286668	6.69016	0.342923	0.0285818	0.217954
ENSMUSG00000033544	Angptl1	18.9379	26.5304	28.453	25.7563	33.524	41.145	17.6164	23.3104	19.4458	25.9883	12.3362	26.2017	0.0253621	0.906869	-0.498139	0.222797	9.62122	0.203053	0.00344006	0.145475
ENSMUSG00000033730	Egr3	43.0142	59.798	60.5846	54.4897	30.9975	31.8937	36.1808	47.7025	24.9012	28.1908	12.8757	30.3003	0.0312262	0.934278	-0.701922	0.325842	10.6683	0.423934	0.00296272	0.315557
ENSMUSG00000033885	Pxk	128.742	168.952	174.245	158.682	148.31	150.801	146.582	153.855	105.018	125.818	81.1506	117.984	0.0156675	0.835622	-0.383601	0.158738	12.4498	0.107529	0.00254244	0.0715946
ENSMUSG00000034684	Sema3f	4.32053	2.69121	2.99815	4.3646	3.47166	3.11076	1.97377	2.18378	3.07636	3.37586	1.41215	2.68359	0.0401024	0.973277	-0.556789	0.271248	5.0228	0.218467	0.0543573	0.0929521
ENSMUSG00000035095	Fam167a	8.90425	11.8227	9.70932	12.2485	7.31259	7.53927	7.19076	7.68457	5.00745	7.50663	5.0271	5.32723	0.00293821	0.574878	-0.614693	0.20668	8.20796	0.198559	0.0411818	0.0638788
ENSMUSG00000035845	Alg12	12.3201	13.7224	12.51	15.527	12.6074	10.7138	10.2975	9.96433	9.47932	10.3546	5.29537	11.2152	0.00749064	0.693269	-0.492864	0.184303	8.43186	0.158888	0.0108226	0.0910802
ENSMUSG00000035898	Uba6	17.5211	17.4892	15.5958	13.215	15.2192	10.6408	11.9422	14.9122	12.4447	11.1028	9.46538	8.74167	0.0213687	0.893576	-0.397077	0.172537	9.88023	0.124189	0.00258204	0.0867248
ENSMUSG00000036216	Leap2	16.5381	16.7058	9.18242	15.0028	15.0087	7.01001	13.874	6.83983	4.76185	5.19757	9.27331	6.90204	0.00953872	0.764738	-0.810841	0.31281	5.90153	0.446172	0.0403886	0.253162
ENSMUSG00000036398	Ppp1r11	57.4815	62.8634	53.2352	43.3592	58.0451	42.8611	48.9606	45.7267	43.7064	38.9402	31.6385	41.0564	0.0290021	0.927337	-0.368573	0.168802	8.6241	0.0899543	0.00552782	0.0526681
ENSMUSG00000037005	Xpnpep2	29.3074	28.3438	7.25553	11.0507	13.365	9.13258	8.51159	3.21025	7.92093	9.22074	6.54025	9.87197	0.0187449	0.877733	-1.00559	0.427807	9.02468	0.774925	0.0692302	0.479825
ENSMUSG00000037148	Arhgap10	5.65938	4.01487	3.61129	3.77315	3.15004	2.6069	3.20489	2.47438	2.38216	2.32677	2.30341	3.4619	0.0226817	0.893576	-0.485553	0.213078	6.92227	0.167375	0.0187985	0.0945852
ENSMUSG00000037370	Enpp1	25.8861	31.9737	28.2393	21.6529	29.1363	23.3068	20.4702	22.2882	26.553	19.2522	18.1342	22.6899	0.0324608	0.942242	-0.31645	0.147964	10.3743	0.0700185	0.00180396	0.0451742
ENSMUSG00000038268	Ovca2	6.8721	9.35817	8.39444	6.11929	6.9548	4.07356	8.85524	4.22013	4.06694	3.87072	3.67879	3.58872	0.0261817	0.918269	-0.608951	0.27387	7.25341	0.305691	0.0193855	0.205628
ENSMUSG00000038291	Snx25	53.1812	57.7259	52.0218	48.5198	53.7613	32.3828	44.4522	43.8178	37.2234	45.5136	27.5537	36.035	0.0418165	0.973277	-0.361323	0.177525	8.8356	0.121556	0.0109357	0.0836092
ENSMUSG00000038302	Afg1l	9.92287	7.77808	7.16472	10.4374	10.782	10.0602	8.02696	8.0843	7.17456	6.86942	2.22697	6.97535	0.0458167	0.973277	-0.618879	0.309892	8.13294	0.366367	0.0107812	0.277319
ENSMUSG00000038323	1700066M21Rik	11.6851	6.73436	8.26611	9.68731	6.71117	6.97815	3.59532	9.0046	5.40712	5.56042	6.38189	5.69608	0.0455281	0.973277	-0.53192	0.265994	5.45959	0.203969	0.0561455	0.0833382
ENSMUSG00000038412	Higd1a	20.4426	20.4983	22.0774	14.87	20.6103	13.8512	12.7007	11.5835	11.0639	11.153	10.847	12.5082	0.00184745	0.474568	-0.688602	0.221151	6.84056	0.173615	0.0270758	0.0216492
ENSMUSG00000038954	Supt3	12.7436	13.1411	13.1888	11.9475	11.3225	10.1007	10.1508	8.95353	10.3589	10.8235	5.95115	10.3887	0.0351046	0.958319	-0.38996	0.185065	7.8244	0.106787	0.00786154	0.0639833
ENSMUSG00000039530	Tusc3	17.582	22.5846	16.2635	16.0052	15.9092	10.0459	11.7396	9.67152	14.1352	12.9571	9.5333	10.9872	0.00943711	0.761442	-0.500415	0.192779	8.20716	0.16965	0.00785759	0.103633
ENSMUSG00000039704	Lmbrd2	21.1823	10.5379	8.6175	9.09952	9.41412	7.62833	4.73754	6.52367	8.60462	7.05573	8.97012	6.21531	0.0194161	0.893576	-0.608449	0.260305	8.12043	0.285763	0.0509393	0.152337
ENSMUSG00000039887	Alg14	11.4049	10.6493	10.0292	8.16264	6.51431	7.02281	7.30625	6.37413	7.07683	5.4495	5.54782	6.50895	0.0424628	0.973277	-0.487997	0.240516	5.98238	0.134461	0.0304763	0.0459884
ENSMUSG00000040212	Emp3	25.7032	37.0977	53.4238	37.7268	28.6282	29.231	28.4075	25.5127	23.5402	24.3678	13.9536	29.6434	0.0131102	0.816486	-0.562579	0.226777	7.72871	0.226574	0.0109361	0.143347
ENSMUSG00000040297	Suco	89.68	88.4816	88.7786	90.9307	75.5393	87.0551	67.0929	77.5685	53.6327	67.0898	69.8404	75.3248	0.0275887	0.923013	-0.379266	0.172152	8.71227	0.0554284	0.0101616	0.00765681
ENSMUSG00000040747	Cd53	141.763	185.963	147.894	129.41	115.426	68.2265	115.973	102.266	96.9741	88.5048	60.2111	74.9562	0.0393765	0.973277	-0.531139	0.257806	11.5442	0.258203	0.000751582	0.19864
ENSMUSG00000041617	Ccdc74a	5.61587	4.42588	4.55573	5.12595	7.96163	8.04712	6.06249	2.67839	3.36202	4.87715	1.5974	4.62487	0.0238811	0.896894	-0.719287	0.318404	5.38262	0.417597	0.0741206	0.230023
ENSMUSG00000042569	Dhrs7b	12.2814	12.2161	10.2432	10.4192	11.9825	7.93039	9.46321	7.83884	9.94358	9.30198	5.2696	8.55614	0.0286913	0.927158	-0.393324	0.179789	8.5825	0.130348	0.00886237	0.0881095
ENSMUSG00000042608	Stk40	37.4881	41.7102	34.4898	39.0674	40.6053	19.6967	30.2518	32.0189	29.3197	26.5194	16.4219	21.8809	0.046914	0.973277	-0.464673	0.233848	7.61323	0.208027	0.0126199	0.151434
ENSMUSG00000042772	Smg7	38.0056	43.047	51.5278	50.8289	42.7815	36.9953	37.4243	38.2596	35.694	35.663	28.1214	36.8508	0.0324182	0.942242	-0.318222	0.148756	10.5625	0.0632825	0.00339755	0.0358337
ENSMUSG00000044501	Zfp758	13.6613	17.1143	19.6924	16.9139	15.6655	12.1764	15.905	14.1973	12.4915	13.155	8.76868	10.3392	0.0343863	0.958319	-0.367019	0.17349	9.41052	0.118824	0.00462739	0.0856685
ENSMUSG00000044949	Ubtd2	3.74577	4.47585	4.84545	4.6935	4.05584	2.31605	2.42803	2.56142	2.26435	3.51623	2.73936	3.02919	0.0411992	0.973277	-0.532756	0.260961	5.62829	0.177847	0.052317	0.0581659
ENSMUSG00000045092	S1pr1	74.8575	96.6656	84.1733	82.8759	54.5138	45.2925	70.3132	51.1313	33.4597	41.3796	30.7249	41.3618	0.00488279	0.620804	-0.726594	0.258146	11.4954	0.325726	0.000659538	0.199258
ENSMUSG00000045165	AI467606	29.5842	37.1029	26.1769	26.3276	19.3237	13.5695	20.1488	19.2651	16.0683	17.2387	5.93286	17.7358	0.0463048	0.973277	-0.701701	0.352153	8.69685	0.4725	0.00655239	0.365482
ENSMUSG00000046157	Tmem229b	55.6005	50.8769	57.248	50.999	41.6123	37.4405	45.8284	42.2499	31.6857	32.4248	28.9528	37.842	0.00590741	0.658023	-0.436369	0.158514	11.3594	0.118904	0.0120833	0.061586
ENSMUSG00000047843	Bri3	20.9155	15.2912	10.6275	11.6359	14.7464	6.20162	10.4294	8.77326	9.36776	7.91075	6.40127	7.0846	0.0270895	0.923013	-0.609447	0.275739	7.03932	0.308658	0.0213217	0.206775
ENSMUSG00000047880	Cxcr5	151.241	176.058	153.335	128.944	96.3771	105.609	113.433	108.002	101.471	106.216	38.3229	100.136	0.04726	0.973277	-0.577561	0.291115	12.2372	0.322106	0.00313779	0.251106
ENSMUSG00000049092	Gpr137c	4.8781	3.6603	5.25686	8.32856	5.91209	5.07233	3.64294	3.73602	3.66453	3.43694	4.10832	2.92997	0.0180349	0.873097	-0.599426	0.253468	5.54404	0.177365	0.0386808	0.0486276
ENSMUSG00000050088	1600012H06Rik	11.8118	14.0343	12.2237	15.2399	10.9799	10.693	10.9602	10.0242	8.2004	12.3652	8.98209	9.18785	0.0490411	0.973277	-0.341177	0.173342	8.50792	0.0759621	0.00847055	0.0401672
ENSMUSG00000050323	Ndufaf6	14.2218	23.4907	16.5698	12.6401	20.3084	12.03	10.554	8.95727	11.1099	10.4661	10.9448	13.1771	0.0144756	0.816881	-0.597362	0.244296	6.34241	0.180895	0.045428	0.0465039
ENSMUSG00000050914	Ankrd37	24.2552	41.7592	39.3873	45.8823	48.6686	30.6185	18.6018	24.8844	21.0742	23.0313	11.2485	15.5075	1.61586e-05	0.0338979	-1.03927	0.241002	8.15222	0.452972	0.0200034	0.154243
ENSMUSG00000051212	Gpr183	92.2515	78.4927	105.035	106.992	64.7222	82.5159	59.2262	83.603	61.9412	63.7535	40.5597	63.9789	0.00397358	0.579476	-0.528183	0.183381	10.8196	0.167799	0.00538552	0.0955
ENSMUSG00000051346	Spryd4	5.52277	6.33028	3.42311	3.7815	4.84189	2.0568	4.05937	2.52395	3.50689	2.32177	2.1136	2.45061	0.0499685	0.973277	-0.573765	0.292702	6.42131	0.323442	0.0247266	0.232297
ENSMUSG00000053716	Dusp7	39.6272	30.3453	33.264	39.9968	41.2998	28.8546	33.7585	30.9156	26.2551	30.3388	19.8459	23.9339	0.0312152	0.934278	-0.397775	0.184641	8.51291	0.107932	0.020682	0.0505753
ENSMUSG00000053907	Mat2a	71.5519	61.3975	76.1574	69.1247	57.1997	49.5587	53.3172	63.0904	43.1152	45.1592	31.283	47.0246	0.00545705	0.635999	-0.483343	0.173943	9.00982	0.146232	0.00256004	0.0882089
ENSMUSG00000056737	Capg	100.787	129.656	126.457	128.947	87.6293	80.3047	108.163	95.783	72.8406	84.7525	41.2643	85.8115	0.0486214	0.973277	-0.477931	0.242371	9.66442	0.222506	0.0031376	0.173094
ENSMUSG00000058006	Mdn1	59.4956	47.1077	55.2388	53.0612	45.4697	58.8159	38.1058	42.6402	45.5073	49.8667	36.2993	46.0072	0.0431642	0.973277	-0.32382	0.160139	9.35215	0.0539283	0.00535782	0.0225055
ENSMUSG00000059743	Fdps	24.4436	43.1301	15.8018	21.4856	31.0377	7.48321	11.3631	15.1059	16.0803	11.2448	7.44664	11.5346	0.0355657	0.960656	-0.844356	0.401719	7.65355	0.63456	0.00834094	0.475793
ENSMUSG00000060862	Zbtb40	9.56786	10.4692	11.5736	11.7608	10.4276	10.5313	9.78057	9.73976	7.91994	9.83513	5.23577	10.4239	0.0480376	0.973277	-0.323208	0.163481	9.54961	0.101379	0.00466311	0.0755151
ENSMUSG00000062028	Irgc1	7.20606	6.55296	7.86583	7.58548	4.37461	3.37214	4.66205	2.72535	4.26674	5.16566	3.03301	2.6056	0.00924159	0.751842	-0.720157	0.276666	5.31914	0.348463	0.0701484	0.157574
ENSMUSG00000063362	Alg11	12.0254	8.85209	9.80432	7.83263	6.34489	4.95966	7.09033	5.60056	5.28531	5.30786	6.58418	5.33683	0.0296502	0.927337	-0.462347	0.2126	8.3429	0.181569	0.0130061	0.12259
ENSMUSG00000064289	Tank	69.7805	76.1299	74.5906	75.2083	61.3543	62.7829	63.5304	65.6818	56.6569	56.3745	38.2506	59.2492	0.0238835	0.896894	-0.332598	0.147232	11.028	0.0813704	0.00257074	0.0537504
ENSMUSG00000070284	Gmppb	16.0636	16.8973	15.3035	12.4317	12.3247	8.82903	12.7131	12.0981	9.94059	8.57423	7.96915	11.4843	0.0458648	0.973277	-0.384393	0.19252	8.05549	0.141381	0.00745834	0.103734
ENSMUSG00000070814	Zswim9	6.82013	10.332	5.72639	10.6075	7.62905	7.90842	5.92808	5.93033	7.27586	6.56225	3.16057	6.00491	0.0243423	0.896894	-0.512007	0.227389	8.74088	0.212511	0.0276952	0.127422
ENSMUSG00000071037	Camkmt	19.8327	23.4674	17.2127	16.3464	14.0235	15.3078	10.3708	14.9524	13.4146	13.6977	12.6881	16.1975	0.0272371	0.923013	-0.389738	0.176504	8.62099	0.101512	0.0134619	0.052633
ENSMUSG00000071042	Rasgrp3	155.862	142.33	140.965	152.999	117.622	133.387	125.666	119.986	112.633	108.021	93.9708	126.765	0.0366137	0.973277	-0.325841	0.155901	9.55271	0.0503569	0.00303748	0.0205034
ENSMUSG00000072852	2310040G07Rik	10.7713	7.33277	11.4937	8.17138	8.81728	6.71201	5.99131	5.23914	8.65224	6.03131	4.90484	5.68447	0.0370208	0.973277	-0.566596	0.271679	5.38728	0.172836	0.0635726	0.0302377
ENSMUSG00000073435	Nme3	17.8588	21.9312	16.1297	17.1826	24.8755	11.5643	12.3152	13.0772	13.2633	12.9078	3.31766	12.5388	0.0244177	0.896894	-0.816773	0.362931	6.32551	0.541174	0.0267353	0.36842
ENSMUSG00000074698	Csnk2a1	68.9184	88.7541	80.2096	79.5237	69.7941	55.9461	64.7785	70.2498	65.1756	56.1175	49.5189	54.476	0.0402099	0.973277	-0.306863	0.149574	10.691	0.0765181	0.0045209	0.0513995
ENSMUSG00000074785	Plxnc1	58.2449	44.7929	31.5191	39.1219	26.4124	37.7404	30.2883	32.9793	29.6014	32.2677	22.2545	33.5771	0.0393629	0.973277	-0.384545	0.186638	8.25491	0.135331	0.0120195	0.0924822
ENSMUSG00000075703	Selenoi	20.0744	13.2875	12.1633	14.0983	13.7779	10.2954	12.0857	12.695	10.2391	9.48239	9.34395	9.45114	0.0316121	0.936239	-0.3955	0.184015	8.44009	0.114261	0.0188326	0.059928
ENSMUSG00000076531	Igkv4-92	5.41684	10.6243	9.46627	11.6101	7.5786	7.93458	5.5476	11.0168	2.73788	6.12405	5.76572	4.59342	0.0382732	0.973277	-0.651349	0.31437	4.4185	0.36923	0.117178	0.161699
ENSMUSG00000076535	Igkv1-88	79.133	80.2055	82.9641	38.9422	18.2881	11.493	30.5465	12.3305	28.0058	19.7084	5.94559	23.5253	0.0462128	0.973277	-1.22836	0.6162	6.4369	1.44706	0.0312643	1.10784
ENSMUSG00000076586	Igkv8-21	312.542	388.269	225.298	247.496	159.694	93.062	148.488	173.752	137.214	110.696	27.9209	96.2955	0.0230357	0.893576	-1.12801	0.496298	9.04031	1.01878	0.00474591	0.734189
ENSMUSG00000078817	Nlrp12	2.68257	2.81316	3.89576	3.26936	3.35013	5.77639	1.81807	2.62027	3.21785	3.93116	1.30163	2.2972	0.0420418	0.973277	-0.568819	0.279778	7.94589	0.301722	0.00989332	0.224934
ENSMUSG00000078974	Sec61g	33.2111	40.2026	26.0599	17.7071	25.3951	21.7144	22.3385	20.0583	23.5809	17.2401	13.6712	18.8976	0.0210263	0.893576	-0.497533	0.215615	7.67412	0.194301	0.0204866	0.118982
ENSMUSG00000079445	B3gnt7	4.40327	8.11801	2.6358	3.47951	3.08418	1.2301	3.50147	2.19264	1.52321	1.51268	1.1924	1.59625	0.0460174	0.973277	-0.874571	0.43833	6.23829	0.732603	0.0330761	0.543325
ENSMUSG00000079509	Zfx	34.7498	29.2156	24.6449	32.4938	22.3637	19.9847	20.6536	20.2607	23.1897	20.247	18.6264	20.7955	0.0218166	0.893576	-0.391371	0.17064	8.66314	0.099507	0.00794305	0.0555634
ENSMUSG00000079845	Xlr4a	10.7728	12.4171	6.62774	9.03246	6.07353	13.6918	4.63858	3.91103	4.70156	7.10734	4.64412	10.6063	0.0072346	0.693079	-0.763526	0.284278	6.08322	0.379394	0.0855764	0.156865
ENSMUSG00000081992	Gm13408	5.50898	9.6092	6.74668	7.32126	6.26409	6.76733	3.69651	7.64737	3.34097	6.40532	1.75015	4.47671	0.0187583	0.877733	-0.770187	0.327697	5.89458	0.454648	0.0542346	0.267922
ENSMUSG00000083012	Fam220a	9.40864	6.15577	5.01622	6.10989	8.83072	5.31618	3.43065	4.42326	1.83949	5.79087	4.88936	5.06651	0.0101296	0.773952	-0.738856	0.287339	7.53538	0.374058	0.0726178	0.175073
ENSMUSG00000083193	4930595D18Rik	16.6061	17.614	26.0483	22.2436	17.0492	25.223	12.0193	20.7239	14.9445	14.3081	11.1455	17.5454	0.0116611	0.814254	-0.486881	0.193035	7.63697	0.151931	0.0126291	0.0833793
ENSMUSG00000084235	Gm15421	7.18241	11.7573	11.5671	24.267	10.1453	9.10327	3.09621	11.0815	3.46915	9.06675	8.88082	5.52478	0.0346556	0.958319	-0.911525	0.43152	5.16785	0.646156	0.395589	0.0659194
ENSMUSG00000084817	Gm5526	6.99598	17.7597	8.65454	10.3809	13.8279	3.55523	10.9803	2.78759	7.80865	5.25506	2.75618	1.64874	0.0412317	0.973277	-1.10204	0.5399	4.75625	1.1262	0.15711	0.717365
ENSMUSG00000085793	Lin52	11.1064	13.9232	8.01702	15.5245	13.2531	10.9189	9.86696	7.3483	5.58297	11.2377	8.29961	9.11495	0.0251934	0.906196	-0.523933	0.234063	6.32457	0.180239	0.0302547	0.0856567
ENSMUSG00000087520	Gm14389	23.9432	18.5206	31.9529	45.8603	30.5854	38.4185	11.5626	24.7469	21.8617	29.8734	8.66892	24.5277	0.0293812	0.927337	-0.735722	0.337746	5.13169	0.458729	0.0715514	0.270665
ENSMUSG00000087687	Pet100	77.1367	79.5808	62.1049	48.283	79.8679	75.4966	60.1914	47.3221	67.823	50.522	45.8492	65.4275	0.0456244	0.973277	-0.349809	0.175005	8.28264	0.0986952	0.00634536	0.0655094
ENSMUSG00000089774	Slc5a3	3.24651	2.15669	4.82997	3.16306	2.58202	2.96299	1.94279	2.81266	2.33482	2.25047	1.34481	2.38595	0.016128	0.844828	-0.532604	0.221364	8.01767	0.211006	0.0497293	0.0972773
ENSMUSG00000089809	Rasgef1b	66.9185	81.8782	86.9934	77.0169	62.8355	58.9114	44.9976	58.9983	32.398	44.2971	24.3561	43.0193	4.60471e-05	0.0643994	-0.858503	0.210684	11.224	0.322065	0.00338129	0.129782
ENSMUSG00000090164	BC035044	100.635	95.1608	75.0279	88.2992	69.2088	68.699	55.378	54.3272	67.1319	51.3615	36.6432	61.8276	0.000143213	0.145617	-0.629463	0.165537	9.96705	0.182795	0.00686224	0.0753453
ENSMUSG00000093930	Hmgcs1	21.8039	36.3622	14.0107	18.6605	28.2462	8.40555	15.1004	12.3511	16.8565	11.0573	9.01778	9.02422	0.0491767	0.973277	-0.697026	0.35435	9.31756	0.47495	0.00679559	0.369896
ENSMUSG00000094134	Ighv5-15	52.969	4.83836	22.8065	29.2425	13.455	10.9799	7.25377	4.73964	12.9934	9.78741	8.46404	10.3905	0.0479329	0.973277	-1.02979	0.520632	5.26202	1.02847	0.0690117	0.74416
ENSMUSG00000101964	Gm28693	11.7751	15.5905	18.451	14.6224	23.6693	24.5754	9.43169	12.8073	13.1439	15.2949	6.51509	13.3764	0.0092584	0.751842	-0.638724	0.24544	8.391	0.275557	0.00979276	0.17093
ENSMUSG00000106405	Iglj3p	453.735	285.22	170.619	195.725	189.903	305.174	171.69	149.403	170.678	183.226	88.7035	228.462	0.00920243	0.751842	-0.730299	0.280405	5.86145	0.359893	0.0405044	0.195377
ENSMUSG00000107395	Gm44331	15.2379	6.35465	11.1715	8.22069	8.24646	12.8732	2.69005	7.13049	6.84814	7.18669	7.86952	7.43096	0.0189116	0.881631	-0.701038	0.298661	4.86842	0.372695	0.0977715	0.164756
ENSMUSG00000107733	Gm8774	15.3915	9.48505	14.9911	9.9099	9.86821	14.6161	6.61979	6.98594	8.07846	9.45322	5.24425	6.99178	0.000740524	0.358499	-0.784386	0.232471	6.40995	0.257988	0.0303838	0.0688249
ENSMUSG00000109675	Nxpe1-ps	45.8158	40.2769	47.5334	47.1445	41.2352	47.1535	30.0401	48.3334	39.3062	43.7519	24.8803	35.3036	0.0400911	0.973277	-0.33008	0.160795	9.13228	0.094935	0.0038282	0.0679143
ENSMUSG00000115877	Gm49478	6.96531	16.2208	13.2602	15.2708	17.2811	19.7802	7.57804	12.8594	11.28	9.52574	7.21835	12.5826	0.0411641	0.973277	-0.534205	0.261625	5.73316	0.264505	0.0422961	0.163047
ENSMUSG00000116999	Gm18723	3.75249	1.96364	2.97664	2.21118	2.72517	3.10021	1.47422	2.68122	1.15994	1.07021	1.74287	1.63401	0.00379823	0.579476	-0.815782	0.281843	5.15657	0.327157	0.0750066	0.0852162
ENSMUSG00000117530	Gm21055	3.95744	6.25126	3.25074	3.53948	3.14152	6.15146	1.2695	2.24307	2.0907	3.95019	2.64415	2.84134	0.0344593	0.958319	-0.817907	0.38678	3.46698	0.384215	0.252823	-0.0308785
ENSMUSG00000117748	Gm50241	19.0667	16.4418	15.2646	24.0567	23.3803	14.1925	4.12476	12.3005	6.11919	17.1909	7.4752	10.0726	0.000818483	0.379842	-1.1049	0.330169	8.29394	0.625761	0.241711	0.080384
ENSMUSG00000117917	Gm18087	5.94475	5.42204	5.82617	3.87529	3.64337	2.96847	2.87548	2.92493	1.73316	2.72992	3.05896	2.70985	0.00650367	0.682181	-0.773671	0.284308	5.08434	0.283643	0.0775266	0.0549111
