## Supplementary material for "Peyer’s Patch B cells undergo cell death via neutrophil-released toxic DNA following sterile tissue injury": Table S3

### Sheet: Upregulated Proteins
Accession	Gene Symbol	Description	# Unique Peptides	Fold change	Adj. P-Value	Reactome Pathways	Biological Process	Cellular Component	Molecular Function
A2A432	Cul4b	Cullin-4B OS=Mus musculus OX=10090 GN=Cul4b PE=1 SV=1	2	5.452	1.15699e-06	Neddylation; Recognition of DNA damage by PCNA-containing replication complex; DNA Damage Recognition in GG-NER; Formation of Incision Complex in GG-NER; Dual Incision in GG-NER; Formation of TC-NER Pre-Incision Complex; Dual incision in TC-NER; Gap-filling DNA repair synthesis and ligation in TC-NER	cell cycle OR cell proliferation;cell organization and biogenesis;protein metabolism;DNA metabolism;other metabolic processes;stress response;developmental processes;other biological processes	cytosol;nucleus;other cell component	nucleic acid binding activity;other molecular function
P68134	Acta1	Actin, alpha skeletal muscle OS=Mus musculus OX=10090 GN=Acta1 PE=1 SV=1	5	4.615	4.45167e-15	Striated Muscle Contraction	cell organization and biogenesis;other biological processes	cytoskeleton;other cell component	other molecular function
P29595	Nedd8	NEDD8 OS=Mus musculus OX=10090 GN=Nedd8 PE=1 SV=2	2	3.592	0.00656025	Cargo recognition for clathrin-mediated endocytosis; Neddylation; UCH proteinases; Iron uptake and transport; TGF-beta receptor signaling activates SMADs	protein metabolism;other metabolic processes;other biological processes	cytosol;nucleus;other cell component	other molecular function
Q9D1J1	Necap2	Adaptin ear-binding coat-associated protein 2 OS=Mus musculus OX=10090 GN=Necap2 PE=1 SV=1	2	3.092	3.94015e-07	Cargo recognition for clathrin-mediated endocytosis	transport	plasma membrane;other membranes
Q8BFZ3	Actbl2	Beta-actin-like protein 2 OS=Mus musculus OX=10090 GN=Actbl2 PE=1 SV=1	2	3.005	2.24397e-09	Actins are highly conserved proteins that are involved in various types of cell motility	cell organization and biogenesis;developmental processes;other biological processes	other membranes;cytoskeleton;nucleus;other cell component	cytoskeletal activity;other molecular function
P70677	Casp3	Caspase-3 OS=Mus musculus OX=10090 GN=Casp3 PE=1 SV=1	2	2.894	2.2626e-10	Caspase-mediated cleavage of cytoskeletal proteins; Other interleukin signaling; Pyroptosis; Apoptosis induced DNA fragmentation; Apoptotic cleavage of cell adhesion proteins; Activation of caspases through apoptosome-mediated cleavage; NADE modulates death signalling; SMAC, XIAP-regulated apoptotic response; Caspase activation via Dependence Receptors in the absence of ligand	cell organization and biogenesis;protein metabolism;other metabolic processes;stress response;developmental processes;signal transduction;other biological processes	plasma membrane;other membranes;cytosol;nucleus;other cell component	signal transduction activity or receptor binding;enzyme regulator activity;other molecular function
P11438	Lamp1	Lysosome-associated membrane glycoprotein 1 OS=Mus musculus OX=10090 GN=Lamp1 PE=1 SV=2	2	2.853	0.00323399	Neutrophil degranulation	transport;signal transduction;other biological processes	plasma membrane;other membranes;cytosol;ER/Golgi;other cytoplasmic organelle;other cell component	other molecular function
Q80XL7	Mppe1	Metallophosphoesterase 1 OS=Mus musculus OX=10090 GN=Mppe1 PE=2 SV=1	2	2.838	0.00205005	transport of GPI-anchor proteins from the endoplasmic reticulum to the Golgi	protein metabolism;other metabolic processes;transport	other membranes;ER/Golgi;nucleus	other molecular function
P27931	Il1r2	Interleukin-1 receptor type 2 OS=Mus musculus OX=10090 GN=Il1r2 PE=1 SV=1	7	2.634	0.000215699	Interleukin-1 signaling	signal transduction;other biological processes	non-structural extracellular;plasma membrane;other membranes;other cell component	other molecular function
Q99KG3	Rbm10	RNA-binding protein 10 OS=Mus musculus OX=10090 GN=Rbm10 PE=1 SV=1	2	2.238	0.0432914		RNA metabolism OR transcription;other metabolic processes;other biological processes	nucleus;other cell component	nucleic acid binding activity;other molecular function
Q9CQU0	Txndc12	Thioredoxin domain-containing protein 12 OS=Mus musculus OX=10090 GN=Txndc12 PE=1 SV=1	2	2.234	0.0149523	Protein-disulfide reductase of the endoplasmic reticulum that promotes disulfide bond formation in client proteins through its thiol-disulfide oxidase activity	other biological processes	ER/Golgi	other molecular function
Q9D855	Uqcrb	Cytochrome b-c1 complex subunit 7 OS=Mus musculus OX=10090 GN=Uqcrb PE=1 SV=3	2	2.224	0.037422	Respiratory electron transport	other metabolic processes	other membranes;mitochondrion	other molecular function
P27546	Map4	Microtubule-associated protein 4 OS=Mus musculus OX=10090 GN=Map4 PE=1 SV=3	11	2.19	1.15233e-07	Promotes microtubule assembly	cell cycle OR cell proliferation;cell organization and biogenesis;developmental processes;other biological processes	plasma membrane;other membranes;cytosol;cytoskeleton;other cell component	cytoskeletal activity
Q9Z0X1	Aifm1	Apoptosis-inducing factor 1, mitochondrial OS=Mus musculus OX=10090 GN=Aifm1 PE=1 SV=1	3	2.188	3.67263e-05		cell organization and biogenesis;other metabolic processes;stress response;transport;signal transduction;other biological processes	other membranes;cytosol;mitochondrion;nucleus;other cell component	nucleic acid binding activity;other molecular function
P28033	Cebpb	CCAAT/enhancer-binding protein beta OS=Mus musculus OX=10090 GN=Cebpb PE=1 SV=1	4	2.091	0.0107748	Senescence-Associated Secretory Phenotype (SASP)	cell cycle OR cell proliferation;stress response;developmental processes;signal transduction;other biological processes	nucleus;other cell component	nucleic acid binding activity;other molecular function
O08691	Arg2	Arginase-2, mitochondrial OS=Mus musculus OX=10090 GN=Arg2 PE=1 SV=1	3	2.068	0.0201153	Urea cycle	other metabolic processes;stress response;developmental processes;other biological processes	mitochondrion;other cell component	other molecular function
Q9CQR6	Ppp6c	Serine/threonine-protein phosphatase 6 catalytic subunit OS=Mus musculus OX=10090 GN=Ppp6c PE=1 SV=1	2	2.01	0.011346	COPII-mediated vesicle transport; Telomere Extension By Telomerase	cell cycle OR cell proliferation;protein metabolism;other metabolic processes;stress response	cytosol;mitochondrion	other molecular function
Q9CR16	Ppid	Peptidyl-prolyl cis-trans isomerase D OS=Mus musculus OX=10090 GN=Ppid PE=1 SV=3	6	2.003	0.000252025	ESR-mediated signaling	cell organization and biogenesis;protein metabolism;other metabolic processes;stress response;transport;other biological processes	cytosol;mitochondrion;nucleus;other cell component	other molecular function
P27005	S100a8	Protein S100-A8 OS=Mus musculus OX=10090 GN=S100a8 PE=1 SV=3	6	1.914	2.32093e-05	Neutrophil degranulation; Metal sequestration by antimicrobial proteins; Regulation of TLR by endogenous ligand; RHO GTPases Activate NADPH Oxidases	cell adhesion;cell-cell signaling;protein metabolism;other metabolic processes;stress response;developmental processes;other biological processes	non-structural extracellular;plasma membrane;other membranes;cytosol;cytoskeleton	signal transduction activity or receptor binding;cytoskeletal activity;other molecular function
Q8C1A5	Thop1	Thimet oligopeptidase OS=Mus musculus OX=10090 GN=Thop1 PE=1 SV=1	4	1.906	0.000436457	Antigen processing: Ubiquitination & Proteasome degradation	protein metabolism;other metabolic processes;signal transduction	mitochondrion	other molecular function
P61205	Arf3	ADP-ribosylation factor 3 OS=Mus musculus OX=10090 GN=Arf3 PE=2 SV=2	2	1.788	0.008574	COPI-dependent Golgi-to-ER retrograde traffic; COPI-mediated anterograde transport; Synthesis of PIPs at the Golgi membrane	transport	plasma membrane;other membranes;ER/Golgi;other cell component	other molecular function
O70325	Gpx4	Phospholipid hydroperoxide glutathione peroxidase OS=Mus musculus OX=10090 GN=Gpx4 PE=1 SV=4	5	1.739	0.014945	Synthesis of 15-eicosatetraenoic acid derivatives; Synthesis of 12-eicosatetraenoic acid derivatives; Biosynthesis of D-series resolvins; Biosynthesis of E-series 18(S)-resolvins; Biosynthesis of aspirin-triggered D-series resolvins; Biosynthesis of E-series 18(R)-resolvins	cell organization and biogenesis;other metabolic processes;stress response;other biological processes	cytosol;mitochondrion;nucleus;other cell component	other molecular function
P97352	S100a13	Protein S100-A13 OS=Mus musculus OX=10090 GN=S100a13 PE=1 SV=1	2	1.713	0.0480885	Plays a role in the export of proteins that lack a signal peptide and are secreted by an alternative pathway	transport;other biological processes	non-structural extracellular;plasma membrane;other membranes;cytosol;nucleus;other cell component	signal transduction activity or receptor binding;other molecular function
P30416	Fkbp4	Peptidyl-prolyl cis-trans isomerase FKBP4 OS=Mus musculus OX=10090 GN=Fkbp4 PE=1 SV=5	5	1.697	0.0155039	Attenuation phase; Estrogen-dependent gene expression; HSP90 chaperone cycle for steroid hormone receptors (SHR) in the presence of ligand	cell organization and biogenesis;protein metabolism;other metabolic processes;transport;developmental processes;signal transduction;other biological processes	cytosol;cytoskeleton;mitochondrion;nucleus;other cell component	cytoskeletal activity;other molecular function
P14115	Rpl27a	60S ribosomal protein L27a OS=Mus musculus OX=10090 GN=Rpl27a PE=1 SV=5	4	1.696	0.00656025	L13a-mediated translational silencing of Ceruloplasmin expression; SRP-dependent cotranslational protein targeting to membrane; Major pathway of rRNA processing in the nucleolus and cytosol; Formation of a pool of free 40S subunits; GTP hydrolysis and joining of the 60S ribosomal subunit; Nonsense Mediated Decay (NMD) independent of the Exon Junction Complex (EJC); Nonsense Mediated Decay (NMD) e…	protein metabolism;other metabolic processes	cytosol;ER/Golgi;translational apparatus;other cell component	other molecular function
P42227	Stat3	Signal transducer and activator of transcription 3 OS=Mus musculus OX=10090 GN=Stat3 PE=1 SV=2	6	1.682	0.0243882	Signaling by SCF-KIT; Downstream signal transduction; Interleukin-23 signaling; Signaling by ALK; STAT3 nuclear events downstream of ALK signaling; Interleukin-20 family signaling; Interleukin-7 signaling; Interleukin-4 and Interleukin-13 signaling; Interleukin-6 signaling; PTK6 Activates STAT3; Interleukin-35 Signalling; Interleukin-27 signaling; Interleukin-9 signaling; MET activates STAT3; Int…	cell-cell signaling;cell cycle OR cell proliferation;cell organization and biogenesis;RNA metabolism OR transcription;other metabolic processes;stress response;transport;developmental processes;signal transduction;other biological processes	plasma membrane;other membranes;cytosol;mitochondrion;nucleus;other cell component	signal transduction activity or receptor binding;nucleic acid binding activity;other molecular function
Q61735	Cd47	Leukocyte surface antigen CD47 OS=Mus musculus OX=10090 GN=Cd47 PE=1 SV=2	2	1.664	0.0162348	Neutrophil degranulation; Integrin cell surface interactions; Cell surface interactions at the vascular wall; Signal regulatory protein family interactions	cell adhesion;stress response;transport;other biological processes	non-structural extracellular;plasma membrane;other membranes;other cell component	other molecular function
P31786	Dbi	Acyl-CoA-binding protein OS=Mus musculus OX=10090 GN=Dbi PE=1 SV=2	5	1.657	0.0027307	Mitochondrial Fatty Acid Beta-Oxidation	cell cycle OR cell proliferation;other metabolic processes;stress response;developmental processes;other biological processes	non-structural extracellular;plasma membrane;other membranes;cytoskeleton;ER/Golgi;nucleus;other cell component	signal transduction activity or receptor binding;other molecular function
Q80X41	Vrk1	Serine/threonine-protein kinase VRK1 OS=Mus musculus OX=10090 GN=Vrk1 PE=1 SV=2	5	1.638	0.0238915	Initiation of Nuclear Envelope (NE) Reformation	cell cycle OR cell proliferation;cell organization and biogenesis;protein metabolism;other metabolic processes;stress response;signal transduction;other biological processes	cytosol;cytoskeleton;ER/Golgi;nucleus;other cell component	kinase activity;other molecular function
Q01730	Rsu1	Ras suppressor protein 1 OS=Mus musculus OX=10090 GN=Rsu1 PE=1 SV=3	4	1.62	0.0178386	Regulation of cytoskeletal remodeling and cell spreading by IPP complex components	signal transduction;other biological processes	other cell component
Q9CQW1	Ykt6	Synaptobrevin homolog YKT6 OS=Mus musculus OX=10090 GN=Ykt6 PE=1 SV=1	5	1.586	0.008574	COPII-mediated vesicle transport; RAC1 GTPase cycle; RHOG GTPase cycle; RAC3 GTPase cycle; RHOA GTPase cycle; CDC42 GTPase cycle; COPI-mediated anterograde transport; Intra-Golgi traffic	cell organization and biogenesis;transport	plasma membrane;other membranes;cytosol;mitochondrion;ER/Golgi;other cytoplasmic organelle;other cell component	other molecular function
Q8BJW6	Eif2a	Eukaryotic translation initiation factor 2A OS=Mus musculus OX=10090 GN=Eif2a PE=1 SV=2	8	1.548	0.0404521		cell organization and biogenesis;protein metabolism;other metabolic processes;stress response;signal transduction;other biological processes	cytosol;translational apparatus;other cell component	translation activity;nucleic acid binding activity
