## Supplementary material for "Peyer’s Patch B cells undergo cell death via neutrophil-released toxic DNA following sterile tissue injury": Table S4

### Sheet: Downregulated Proteins
Accession	Gene Symbol	Description	# Unique Peptides	Fold change	Adj. P-Value	Reactome Pathways	Biological Process	Cellular Component	Molecular Function
Q3U9G9	Lbr	Delta(14)-sterol reductase LBR OS=Mus musculus OX=10090 GN=Lbr PE=1 SV=2	18	0.659	0.0139916	CDC42 GTPase cycle; RAC1 GTPase cycle; RHOG GTPase cycle; RHOA GTPase cycle; RHOC GTPase cycle; RAC2 GTPase cycle; RAC3 GTPase cycle; RHOD GTPase cycle; Regulation of MECP2 expression and activity; Cholesterol biosynthesis; Initiation of Nuclear Envelope (NE) Reformation	other metabolic processes;developmental processes	other membranes;ER/Golgi;nucleus;other cell component	nucleic acid binding activity;other molecular function
P04104	Krt1	Keratin, type II cytoskeletal 1 OS=Mus musculus OX=10090 GN=Krt1 PE=1 SV=4	3	0.656	0.0121829	Formation of the cornified envelope; Neutrophil degranulation	cell organization and biogenesis;protein metabolism;other metabolic processes;stress response;other biological processes	plasma membrane;other membranes;cytoskeleton	bone, tooth or skin structural activity;other molecular function
Q9JII6	Akr1a1	Aldo-keto reductase family 1 member A1 OS=Mus musculus OX=10090 GN=Akr1a1 PE=1 SV=3	6	0.652	0.0107748	Glutathione conjugation; Formation of xylulose-5-phosphate	other metabolic processes;other biological processes	plasma membrane;other membranes;cytosol;other cell component	other molecular function
Q8K426	Retnlg	Resistin-like gamma OS=Mus musculus OX=10090 GN=Retnlg PE=1 SV=1	3	0.639	0.00674956		signal transduction;other biological processes	non-structural extracellular	signal transduction activity or receptor binding
Q9CYG7	Tomm34	Mitochondrial import receptor subunit TOM34 OS=Mus musculus OX=10090 GN=Tomm34 PE=1 SV=1	8	0.633	0.0224076		cell organization and biogenesis;transport	other membranes;cytosol;mitochondrion;other cell component	other molecular function
Q9D8Y7	Tnfaip8l2	Tumor necrosis factor alpha-induced protein 8-like protein 2 OS=Mus musculus OX=10090 GN=Tnfaip8l2 PE=1 SV=1	3	0.628	0.0374286	PI Metabolism	stress response;other biological processes	other cell component
Q6IFX2	Krt42	Keratin, type I cytoskeletal 42 OS=Mus musculus OX=10090 GN=Krt42 PE=1 SV=1	2	0.607	0.00463653		cell organization and biogenesis;other biological processes	cytoskeleton;other cell component	other molecular function
Q8C2Q3	Rbm14	RNA-binding protein 14 OS=Mus musculus OX=10090 GN=Rbm14 PE=1 SV=1	12	0.602	0.00172252	RUNX2 regulates bone development	cell organization and biogenesis;protein metabolism;RNA metabolism OR transcription;other metabolic processes;stress response;signal transduction;other biological processes	nucleus;other cell component	nucleic acid binding activity;other molecular function
P50446	Krt6a	Keratin, type II cytoskeletal 6A OS=Mus musculus OX=10090 GN=Krt6a PE=1 SV=3	4	0.582	0.000429464	Formation of the cornified envelope	cell-cell signaling;cell organization and biogenesis;stress response;signal transduction;other biological processes	cytoskeleton
Q9CX84	Rgs19	Regulator of G-protein signaling 19 OS=Mus musculus OX=10090 GN=Rgs19 PE=1 SV=1	2	0.582	0.00919998	G alpha (q) signalling events; G alpha (i) signalling events	other biological processes	other membranes;other cell component	other molecular function
O54890	Itgb3	Integrin beta-3 OS=Mus musculus OX=10090 GN=Itgb3 PE=1 SV=2	3	0.582	0.0171428	Platelet degranulation ; VEGFA-VEGFR2 Pathway; ECM proteoglycans; Syndecan interactions; TGF-beta receptor signaling activates SMADs; MAP2K and MAPK activation; Integrin cell surface interactions; Molecules associated with elastic fibres; Signal transduction by L1; GRB2:SOS provides linkage to MAPK signaling for Integrins ; p130Cas linkage to MAPK signaling for integrins; PECAM1 interactions	cell adhesion;cell organization and biogenesis;stress response;transport;developmental processes;signal transduction;other biological processes	plasma membrane;other membranes;nucleus;other cell component	signal transduction activity or receptor binding;other molecular function
P35278	Rab5c	Ras-related protein Rab-5C OS=Mus musculus OX=10090 GN=Rab5c PE=1 SV=2	6	0.58	0.000388514	Golgi Associated Vesicle Biogenesis; Clathrin-mediated endocytosis; Neutrophil degranulation; RAB GEFs exchange GTP for GDP on RABs; RAB geranylgeranylation	cell organization and biogenesis;transport;other biological processes	plasma membrane;other membranes;ER/Golgi;other cytoplasmic organelle;other cell component	other molecular function
Q8VCM7	Fgg	Fibrinogen gamma chain OS=Mus musculus OX=10090 GN=Fgg PE=1 SV=1	7	0.574	0.00396689	Platelet degranulation ; Regulation of Insulin-like Growth Factor (IGF) transport and uptake by Insulin-like Growth Factor Binding Proteins (IGFBPs); Post-translational protein phosphorylation; MAP2K and MAPK activation; Integrin cell surface interactions; GRB2:SOS provides linkage to MAPK signaling for Integrins ; p130Cas linkage to MAPK signaling for integrins; Common Pathway of Fibrin Clot For…	cell adhesion;cell organization and biogenesis;protein metabolism;other metabolic processes;stress response;transport;other biological processes	non-structural extracellular;plasma membrane;other membranes;other cell component	signal transduction activity or receptor binding;other molecular function
Q6NZJ6	Eif4g1	Eukaryotic translation initiation factor 4 gamma 1 OS=Mus musculus OX=10090 GN=Eif4g1 PE=1 SV=1	6	0.574	0.00770578	L13a-mediated translational silencing of Ceruloplasmin expression; GTP hydrolysis and joining of the 60S ribosomal subunit; Nonsense Mediated Decay (NMD) independent of the Exon Junction Complex (EJC); Nonsense Mediated Decay (NMD) enhanced by the Exon Junction Complex (EJC); AUF1 (hnRNP D0) binds and destabilizes mRNA; Deadenylation of mRNA; Translation initiation complex formation; Ribosomal sc…	protein metabolism;other metabolic processes;stress response;other biological processes	cytosol;translational apparatus;nucleus;other cell component	nucleic acid binding activity;other molecular function
E9PV24	Fga	Fibrinogen alpha chain OS=Mus musculus OX=10090 GN=Fga PE=1 SV=1	15	0.568	0.000197557	Platelet degranulation ; MAP2K and MAPK activation; Integrin cell surface interactions; Regulation of Insulin-like Growth Factor (IGF) transport and uptake by Insulin-like Growth Factor Binding Proteins (IGFBPs); Post-translational protein phosphorylation; Common Pathway of Fibrin Clot Formation; GRB2:SOS provides linkage to MAPK signaling for Integrins ; p130Cas linkage to MAPK signaling for int…	cell adhesion;cell organization and biogenesis;protein metabolism;other metabolic processes;stress response;other biological processes	non-structural extracellular;plasma membrane;other membranes;ER/Golgi;other cell component	signal transduction activity or receptor binding;other molecular function
P23116	Eif3a	Eukaryotic translation initiation factor 3 subunit A OS=Mus musculus OX=10090 GN=Eif3a PE=1 SV=5	9	0.566	0.00207604	L13a-mediated translational silencing of Ceruloplasmin expression; Formation of a pool of free 40S subunits; GTP hydrolysis and joining of the 60S ribosomal subunit; Translation initiation complex formation; Formation of the ternary complex, and subsequently, the 43S complex; Ribosomal scanning and start codon recognition	cell organization and biogenesis;protein metabolism;other metabolic processes;other biological processes	cytosol;cytoskeleton;translational apparatus;nucleus;other cell component	signal transduction activity or receptor binding;nucleic acid binding activity
O35609	Scamp3	Secretory carrier-associated membrane protein 3 OS=Mus musculus OX=10090 GN=Scamp3 PE=1 SV=3	5	0.561	0.00629046		transport;other biological processes	other membranes;ER/Golgi;other cytoplasmic organelle;other cell component	other molecular function
P35174	Stfa2	Stefin-2 OS=Mus musculus OX=10090 GN=Stfa2 PE=3 SV=2	3	0.544	4.02896e-05		cell adhesion;protein metabolism;other metabolic processes;other biological processes	non-structural extracellular;plasma membrane;cytosol;nucleus;other cell component	enzyme regulator activity;other molecular function
P48193	Epb41	Protein 4.1 OS=Mus musculus OX=10090 GN=Epb41 PE=1 SV=2	11	0.533	0.000462939	Neurexins and neuroligins	cell cycle OR cell proliferation;cell organization and biogenesis;other biological processes	non-structural extracellular;plasma membrane;other membranes;cytosol;cytoskeleton;nucleus;other cell component	cytoskeletal activity;other molecular function
Q3UMT1	Ppp1r12c	Protein phosphatase 1 regulatory subunit 12C OS=Mus musculus OX=10090 GN=Ppp1r12c PE=1 SV=1	3	0.527	0.0408591		signal transduction;other biological processes	cytoskeleton;other cell component	enzyme regulator activity;other molecular function
Q9Z126	Pf4	Platelet factor 4 OS=Mus musculus OX=10090 GN=Pf4 PE=1 SV=1	2	0.519	0.000663963	Platelet degranulation ; Common Pathway of Fibrin Clot Formation; Cell surface interactions at the vascular wall; G alpha (i) signalling events; Chemokine receptors bind chemokines	cell organization and biogenesis;stress response;signal transduction;other biological processes	non-structural extracellular;other cell component	signal transduction activity or receptor binding;other molecular function
Q9JL35	Hmgn5	High mobility group nucleosome-binding domain-containing protein 5 OS=Mus musculus OX=10090 GN=Hmgn5 PE=1 SV=2	2	0.518	7.21699e-06		cell organization and biogenesis;other metabolic processes;other biological processes	mitochondrion;nucleus;other cell component	nucleic acid binding activity;other molecular function
P04919	Slc4a1	Band 3 anion transport protein OS=Mus musculus OX=10090 GN=Slc4a1 PE=1 SV=1	11	0.505	4.92246e-06	Erythrocytes take up carbon dioxide and release oxygen; Erythrocytes take up oxygen and release carbon dioxide; Bicarbonate transporters	cell organization and biogenesis;stress response;transport;developmental processes;other biological processes	plasma membrane;other membranes;cytoskeleton;other cell component	transporter activity;cytoskeletal activity;other molecular function
P15508	Sptb	Spectrin beta chain, erythrocytic OS=Mus musculus OX=10090 GN=Sptb PE=1 SV=4	39	0.469	6.61143e-07	COPI-mediated anterograde transport; Interaction between L1 and Ankyrins; RAF/MAP kinase cascade; NCAM signaling for neurite out-growth	cell organization and biogenesis;other metabolic processes;developmental processes	plasma membrane;other membranes;cytosol;cytoskeleton;other cell component	cytoskeletal activity
P01942	Hba	Hemoglobin subunit alpha OS=Mus musculus OX=10090 GN=Hba PE=1 SV=2	6	0.467	1.15233e-07	Heme signaling; Cytoprotection by HMOX1; Scavenging of heme from plasma; Erythrocytes take up carbon dioxide and release oxygen; Erythrocytes take up oxygen and release carbon dioxide	other metabolic processes;stress response;transport;developmental processes;other biological processes	non-structural extracellular;cytosol;translational apparatus;other cell component	other molecular function
P49222	Epb42	Erythrocyte membrane protein band 4.2 OS=Mus musculus OX=10090 GN=Epb42 PE=1 SV=3	5	0.467	2.09875e-05		protein metabolism;other metabolic processes;developmental processes;other biological processes	plasma membrane;other membranes;cytoskeleton	other molecular function
O55201	Supt5h	Transcription elongation factor SPT5 OS=Mus musculus OX=10090 GN=Supt5h PE=1 SV=1	2	0.466	0.0148561	Formation of RNA Pol II elongation complex ; RNA Polymerase II Pre-transcription Events; RNA polymerase II transcribes snRNA genes; Formation of the Early Elongation Complex; TP53 Regulates Transcription of DNA Repair Genes; mRNA Capping; RNA Pol II CTD phosphorylation and interaction with CE	RNA metabolism OR transcription;other metabolic processes;other biological processes	nucleus	nucleic acid binding activity;other molecular function
Q9CQD1	Rab5a	Ras-related protein Rab-5A OS=Mus musculus OX=10090 GN=Rab5a PE=1 SV=1	2	0.462	0.0148561	Factors involved in megakaryocyte development and platelet production; RAB GEFs exchange GTP for GDP on RABs; Clathrin-mediated endocytosis; Synthesis of PIPs at the plasma membrane; RAB geranylgeranylation	cell-cell signaling;cell organization and biogenesis;transport;signal transduction;other biological processes	plasma membrane;other membranes;cytosol;cytoskeleton;ER/Golgi;nucleus;other cytoplasmic organelle;other cell component	other molecular function
Q02357	Ank1	Ankyrin-1 OS=Mus musculus OX=10090 GN=Ank1 PE=1 SV=2	28	0.459	8.60207e-06	COPI-mediated anterograde transport; Neurofascin interactions; Interaction between L1 and Ankyrins	other metabolic processes;transport;developmental processes;signal transduction;other biological processes	plasma membrane;other membranes;cytosol;cytoskeleton;ER/Golgi;nucleus;other cell component	cytoskeletal activity;other molecular function
Q8CIZ8	Vwf	von Willebrand factor OS=Mus musculus OX=10090 GN=Vwf PE=1 SV=2	4	0.446	0.00463653	Platelet degranulation ; MAP2K and MAPK activation; Integrin cell surface interactions; GRB2:SOS provides linkage to MAPK signaling for Integrins ; p130Cas linkage to MAPK signaling for integrins; Platelet Adhesion to exposed collagen; GP1b-IX-V activation signalling; Intrinsic Pathway of Fibrin Clot Formation	cell adhesion;stress response;developmental processes;other biological processes	non-structural extracellular;extracellular matrix;plasma membrane;other membranes;ER/Golgi;other cell component	signal transduction activity or receptor binding;other molecular function
P24270	Cat	Catalase OS=Mus musculus OX=10090 GN=Cat PE=1 SV=4	4	0.434	0.000279349	Neutrophil degranulation; Detoxification of Reactive Oxygen Species; Peroxisomal protein import	protein metabolism;other metabolic processes;stress response;developmental processes;other biological processes	non-structural extracellular;plasma membrane;other membranes;cytosol;mitochondrion;ER/Golgi;other cytoplasmic organelle;other cell component	other molecular function
Q8VE97	Srsf4	Serine/arginine-rich splicing factor 4 OS=Mus musculus OX=10090 GN=Srsf4 PE=2 SV=1	2	0.421	0.0308308	mRNA Splicing - Major Pathway; Transport of Mature mRNA derived from an Intron-Containing Transcript; mRNA 3'-end processing; RNA Polymerase II Transcription Termination	RNA metabolism OR transcription;other metabolic processes;developmental processes;other biological processes	nucleus	nucleic acid binding activity
P08032	Spta1	Spectrin alpha chain, erythrocytic 1 OS=Mus musculus OX=10090 GN=Spta1 PE=1 SV=3	54	0.418	5.07806e-10	COPI-mediated anterograde transport; RAF/MAP kinase cascade; NCAM signaling for neurite out-growth; Interaction between L1 and Ankyrins	cell organization and biogenesis;other metabolic processes;developmental processes;other biological processes	plasma membrane;other membranes;cytoskeleton;other cell component	cytoskeletal activity;other molecular function
Q00623	Apoa1	Apolipoprotein A-I OS=Mus musculus OX=10090 GN=Apoa1 PE=1 SV=2	6	0.415	9.38683e-05	Platelet degranulation ; Regulation of Insulin-like Growth Factor (IGF) transport and uptake by Insulin-like Growth Factor Binding Proteins (IGFBPs); Post-translational protein phosphorylation; Retinoid metabolism and transport; Heme signaling; Scavenging by Class B Receptors; Scavenging by Class A Receptors; Chylomicron assembly; Chylomicron remodeling; Scavenging of heme from plasma; HDL assemb…	cell cycle OR cell proliferation;cell organization and biogenesis;protein metabolism;other metabolic processes;transport;developmental processes;signal transduction;other biological processes	non-structural extracellular;cytosol;nucleus;other cell component	signal transduction activity or receptor binding;transporter activity;enzyme regulator activity;other molecular function
P62281	Rps11	40S ribosomal protein S11 OS=Mus musculus OX=10090 GN=Rps11 PE=1 SV=3	9	0.404	8.73524e-11	L13a-mediated translational silencing of Ceruloplasmin expression; SRP-dependent cotranslational protein targeting to membrane; Major pathway of rRNA processing in the nucleolus and cytosol; Formation of a pool of free 40S subunits; GTP hydrolysis and joining of the 60S ribosomal subunit; Nonsense Mediated Decay (NMD) independent of the Exon Junction Complex (EJC); Nonsense Mediated Decay (NMD) e…	protein metabolism;other metabolic processes	cytosol;translational apparatus;other cell component	nucleic acid binding activity;other molecular function
Q8BIQ5	Cstf2	Cleavage stimulation factor subunit 2 OS=Mus musculus OX=10090 GN=Cstf2 PE=1 SV=2	2	0.399	0.00206838	mRNA Splicing - Major Pathway; mRNA 3'-end processing; RNA Polymerase II Transcription Termination; Processing of Intronless Pre-mRNAs	RNA metabolism OR transcription;other metabolic processes;other biological processes	nucleus	nucleic acid binding activity
Q9JMD0	Znf207	BUB3-interacting and GLEBS motif-containing protein ZNF207 OS=Mus musculus OX=10090 GN=Znf207 PE=1 SV=1	2	0.392	0.0113075		cell cycle OR cell proliferation;cell organization and biogenesis;signal transduction;other biological processes	cytoskeleton;nucleus;other cell component	cytoskeletal activity;other molecular function
P18572	Bsg	Basigin OS=Mus musculus OX=10090 GN=Bsg PE=1 SV=2	5	0.385	2.74538e-05	Integrin cell surface interactions; Degradation of the extracellular matrix; Pyruvate metabolism; Basigin interactions; Aspirin ADME; Proton-coupled monocarboxylate transport	cell adhesion;cell organization and biogenesis;developmental processes;other biological processes	plasma membrane;other membranes;mitochondrion;ER/Golgi;other cytoplasmic organelle;other cell component	other molecular function
P54103	Dnajc2	DnaJ homolog subfamily C member 2 OS=Mus musculus OX=10090 GN=Dnajc2 PE=1 SV=2	3	0.383	2.45829e-06	Regulation of HSF1-mediated heat shock response	cell organization and biogenesis;DNA metabolism;other metabolic processes;other biological processes	other membranes;cytosol;nucleus;other cell component	translation activity;other molecular function
Q6PD26	Pigs	GPI transamidase component PIG-S OS=Mus musculus OX=10090 GN=Pigs PE=1 SV=3	3	0.381	0.00262394	Attachment of GPI anchor to uPAR	protein metabolism;other metabolic processes	other membranes;ER/Golgi
Q06185	Atp5me	ATP synthase subunit e, mitochondrial OS=Mus musculus OX=10090 GN=Atp5me PE=1 SV=2	4	0.374	2.55545e-05	Formation of ATP by chemiosmotic coupling; Cristae formation	other metabolic processes;transport	other membranes;mitochondrion	transporter activity;other molecular function
O35930	Gp1ba	Platelet glycoprotein Ib alpha chain OS=Mus musculus OX=10090 GN=Gp1ba PE=1 SV=2	2	0.373	0.0215402	Intrinsic Pathway of Fibrin Clot Formation; GP1b-IX-V activation signalling; Platelet Adhesion to exposed collagen; Platelet Aggregation (Plug Formation)	cell adhesion;protein metabolism;stress response;transport;developmental processes;other biological processes	non-structural extracellular;extracellular matrix;plasma membrane;other membranes
Q8BG81	Poldip3	Polymerase delta-interacting protein 3 OS=Mus musculus OX=10090 GN=Poldip3 PE=1 SV=1	4	0.358	0.000713107	Transport of Mature mRNA derived from an Intron-Containing Transcript; mRNA 3'-end processing; RNA Polymerase II Transcription Termination	other metabolic processes;transport;other biological processes	nucleus;other cell component	nucleic acid binding activity;other molecular function
Q6P9R4	Arhgef18	Rho guanine nucleotide exchange factor 18 OS=Mus musculus OX=10090 GN=Arhgef18 PE=1 SV=3	3	0.351	0.000347928	RAC1 GTPase cycle; RHOA GTPase cycle; NRAGE signals death through JNK; G alpha (12/13) signalling events; TGF-beta receptor signaling in EMT (epithelial to mesenchymal transition)	cell organization and biogenesis;signal transduction;other biological processes	plasma membrane;other membranes;cytosol;cytoskeleton;other cell component	enzyme regulator activity;other molecular function
Q8BL66	Eea1	Early endosome antigen 1 OS=Mus musculus OX=10090 GN=Eea1 PE=1 SV=2	2	0.334	0.0174422	Toll Like Receptor 9 (TLR9) Cascade	cell organization and biogenesis;transport;other biological processes	plasma membrane;other membranes;cytosol;other cytoplasmic organelle;other cell component	other molecular function
Q9QZM0	Ubqln2	Ubiquilin-2 OS=Mus musculus OX=10090 GN=Ubqln2 PE=1 SV=2	2	0.306	1.67129e-05	Cargo recognition for clathrin-mediated endocytosis	cell organization and biogenesis;protein metabolism;other metabolic processes;stress response;other biological processes	plasma membrane;other membranes;cytosol;nucleus;other cytoplasmic organelle;other cell component	other molecular function
Q60855	Ripk1	Receptor-interacting serine/threonine-protein kinase 1 OS=Mus musculus OX=10090 GN=Ripk1 PE=1 SV=1	3	0.291	8.15487e-13	Ub-specific processing proteases; Ovarian tumor domain proteases; Regulation of TNFR1 signaling; TNFR1-induced NFkappaB signaling pathway; IKK complex recruitment mediated by RIP1; TRIF-mediated programmed cell death; TNFR1-induced proapoptotic signaling; TRP channels; Regulation by c-FLIP; CASP8 activity is inhibited; Dimerization of procaspase-8	cell organization and biogenesis;protein metabolism;other metabolic processes;stress response;signal transduction;other biological processes	plasma membrane;other membranes;cytosol;mitochondrion;other cell component	signal transduction activity or receptor binding;kinase activity;other molecular function
Q9QVP9	Ptk2b	Protein-tyrosine kinase 2-beta OS=Mus musculus OX=10090 GN=Ptk2b PE=1 SV=2	4	0.29	3.07919e-07	VEGFA-VEGFR2 Pathway; Signal regulatory protein family interactions; RHOU GTPase cycle; Interleukin-2 signaling	cell adhesion;cell cycle OR cell proliferation;cell organization and biogenesis;protein metabolism;other metabolic processes;stress response;transport;developmental processes;signal transduction;other biological processes	plasma membrane;other membranes;cytoskeleton;nucleus;other cell component	signal transduction activity or receptor binding;transporter activity;kinase activity;other molecular function
Q3U319	Rnf40	E3 ubiquitin-protein ligase BRE1B OS=Mus musculus OX=10090 GN=Rnf40 PE=1 SV=2	2	0.285	0.00425321	E3 ubiquitin ligases ubiquitinate target proteins	cell organization and biogenesis;protein metabolism;other metabolic processes;other biological processes	other membranes;cytosol;nucleus;other cell component	nucleic acid binding activity;other molecular function
Q9WV69	Dmtn	Dematin OS=Mus musculus OX=10090 GN=Dmtn PE=1 SV=1	5	0.283	3.95387e-13	Miscellaneous transport and binding events	cell organization and biogenesis;transport;developmental processes;signal transduction;other biological processes	plasma membrane;other membranes;cytosol;cytoskeleton;other cell component	signal transduction activity or receptor binding;cytoskeletal activity;other molecular function
P97450	Atp5pf	ATP synthase-coupling factor 6, mitochondrial OS=Mus musculus OX=10090 GN=Atp5pf PE=1 SV=1	3	0.269	4.24803e-05	Formation of ATP by chemiosmotic coupling; Cristae formation	other metabolic processes;transport;other biological processes	non-structural extracellular;other membranes;mitochondrion;other cell component	transporter activity;other molecular function
Q91XD6	Vps36	Vacuolar protein-sorting-associated protein 36 OS=Mus musculus OX=10090 GN=Vps36 PE=1 SV=1	3	0.253	6.40474e-05	Endosomal Sorting Complex Required For Transport (ESCRT)	protein metabolism;other metabolic processes;transport	other membranes;cytosol;nucleus;other cytoplasmic organelle	other molecular function
Q60963	Pla2g7	Platelet-activating factor acetylhydrolase OS=Mus musculus OX=10090 GN=Pla2g7 PE=2 SV=2	4	0.251	7.56327e-10	Synthesis, secretion, and deacylation of Ghrelin	cell organization and biogenesis;other metabolic processes;stress response;other biological processes	non-structural extracellular;other cell component	other molecular function
Q8BKC5	Ipo5	Importin-5 OS=Mus musculus OX=10090 GN=Ipo5 PE=1 SV=3	2	0.242	2.92615e-08		transport;other biological processes	nucleus;other cell component	other molecular function
Q8BMG7	Rab3gap2	Rab3 GTPase-activating protein non-catalytic subunit OS=Mus musculus OX=10090 GN=Rab3gap2 PE=1 SV=2	2	0.214	0.00183977	COPI-independent Golgi-to-ER retrograde traffic; RAB GEFs exchange GTP for GDP on RABs	other biological processes	plasma membrane;other membranes;cytosol;other cell component	enzyme regulator activity;other molecular function
Q9QYB8	Add2	Beta-adducin OS=Mus musculus OX=10090 GN=Add2 PE=1 SV=4	2	0.189	5.14004e-13	Miscellaneous transport and binding events	cell adhesion;cell organization and biogenesis;transport;developmental processes;other biological processes	plasma membrane;other membranes;cytoskeleton;other cell component	cytoskeletal activity;other molecular function
O35177	Nedd9	Enhancer of filamentation 1 OS=Mus musculus OX=10090 GN=Nedd9 PE=1 SV=2	4	0.111	1.69452e-13		cell adhesion;cell cycle OR cell proliferation;cell organization and biogenesis;signal transduction;other biological processes	plasma membrane;other membranes;cytosol;cytoskeleton;nucleus;other cell component	other molecular function
